# Generalist vs specialist strategy shapes microbiomes in blood feeding parasite *Polyplax serrata*

**DOI:** 10.1101/2025.09.25.678468

**Authors:** Damián Dedecius, Jakub Kolář, Jana Martinů, Jan Štefka, Eva Nováková, Václav Hypša

## Abstract

Insects live in association with bacterial communities, collectively referred to as the microbiome. Microbiome composition varies widely across insect taxa and is shaped by multiple factors, including host phylogeny, environmental conditions, geographic distribution, and nutritional ecology. One hypothesis is that microbiome composition may also reflect whether the host adopts a generalist or specialist ecological strategy. We tested this hypothesis using the sucking louse *Polyplax serrata*, which offers several advantages as a model system. First, as permanent ectoparasites, lice inhabit a relatively stable and simplified environment, thereby minimizing potential confounding variables. Second, within *P. serrata*, two closely related lineages have been identified: one restricted to a single rodent host (*Apodemus flavicollis*), and the other exploiting two hosts (*A. flavicollis* and *A. sylvaticus*). We analyzed and compared microbiome structure in these two lineages using 16S rRNA gene amplicon sequencing. While alpha diversity did not differ between the lineages, beta diversity differed significantly, particularly in pairwise dissimilarities among individual samples. These results suggest that in *P. serrata*, host specialization strategy influences microbiome diversity, with the “generalist” lineage harboring more heterogeneous communities. This finding extends previous observations on ecological divergence between the two lineages, showing that closely related cryptic species with highly similar genomes, living sympatrically in the same environment, can rapidly evolve distinct life strategies that, in turn, shape both their genetic structure and their microbiomes.
