## Supplementary table S2 for "Generalist vs specialist strategy shapes microbiomes in blood feeding parasite *Polyplax serrata*"

### Sheet: Sheet1
Supplementary table S2: Results of the analyses with non-rarefied dataset
Multivariate analysis	p-value
Adonis global results
Combined effect	0.008
Adonis margin results
Lineage	0.016
Host	0.178
Region	0.046
Alpha_diversity	p-value
Shannon-p_value	0.634
Beta diversity	p-value
PERMANOVA
N versus S	0.026
PERMIDISP
N versus S	0.163
