## Supplementary table S3 for "Generalist vs specialist strategy shapes microbiomes in blood feeding parasite *Polyplax serrata*"

### Sheet: List1
Supplementary table S3. List of samples used in the following genetic and phylogenetic analyses: nucleotide diversity, PCA, and phylogeny based on minichromosome sequences. Samples highlighted in gray were also included into the amplicon screening.
Sample ID	Lineage	Analysis			Host species	Country	Locality
6L	N	Nucleotide diversity	PCA	Minichromosomes	Apodemus sylvaticus	Germany	Holzen
5L	N	Nucleotide diversity	PCA	Minichromosomes	Apodemus sylvaticus	Germany	Holzen
23L	N	Nucleotide diversity	PCA	Minichromosomes	Apodemus flavicollis	Germany	Kicklingen
7L	N	Nucleotide diversity	PCA	Minichromosomes	Apodemus sylvaticus	Germany	Schwarzenberg im Erzgebirge
13Db_N_As	N		PCA	Minichromosomes	Apodemus sylvaticus	Germany	Schwarzenberg im Erzgebirge
11L	N	Nucleotide diversity	PCA		Apodemus sylvaticus	Czech Republic	Dolní Žďár, district Karlovy Vary
28L	N	Nucleotide diversity	PCA	Minichromosomes	Apodemus sylvaticus	Czech Republic	Hadačka, district Plzeň
24L	N	Nucleotide diversity	PCA		Apodemus sylvaticus	Germany	Kicklingen
10L	N	Nucleotide diversity	PCA	Minichromosomes	Apodemus sylvaticus	Czech Republic	Rabštejn nad Střelou, district Plzeň
12Moc_Af	N		PCA		Apodemus flavicollis	Czech Republic	Močidlec, district Karlovy Vary
1L	N	Nucleotide diversity	PCA	Minichromosomes	Apodemus flavicollis	Czech Republic	Močidlec, district Karlovy Vary
3L	N	Nucleotide diversity	PCA	Minichromosomes	Apodemus sylvaticus	Czech Republic	Močidlec, district Karlovy Vary
19Mocb_N_As	N		PCA	Minichromosomes	Apodemus sylvaticus	Czech Republic	Močidlec, district Karlovy Vary
19Mocc_N_As	N		PCA	Minichromosomes	Apodemus sylvaticus	Czech Republic	Močidlec, district Karlovy Vary
4L	N	Nucleotide diversity	PCA	Minichromosomes	Apodemus sylvaticus	Czech Republic	Močidlec, district Karlovy Vary
15L	N	Nucleotide diversity	PCA	Minichromosomes	Apodemus sylvaticus	Czech Republic	Bukovina, district Plzeň
17L	N	Nucleotide diversity	PCA		Apodemus sylvaticus	Czech Republic	Abertamy, district Karlovy Vary
29L	N	Nucleotide diversity	PCA	Minichromosomes	Apodemus flavicollis	Czech Republic	Hadačka, district Plzeň
26L	N	Nucleotide diversity	PCA	Minichromosomes	Apodemus sylvaticus	Czech Republic	Manětín, district Plzeň
42MAN_N_Af	N		PCA	Minichromosomes	Apodemus flavicollis	Czech Republic	Manětín, district Plzeň
16L	N	Nucleotide diversity	PCA	Minichromosomes	Apodemus flavicollis	Czech Republic	Bukovina, district Plzeň
13l	N	Nucleotide diversity	PCA	Minichromosomes	Apodemus sylvaticus	Germany	Oberhöcking
14AFOB_Af	N		PCA		Apodemus flavicollis	Germany	Oberhöcking
9L	N	Nucleotide diversity	PCA	Minichromosomes	Apodemus sylvaticus	Czech Republic	Rabštejn nad Střelou, district Plzeň
18L	N	Nucleotide diversity	PCA	Minichromosomes	Apodemus sylvaticus	Czech Republic	Potvorov - Bukovina, district Plzeň
19L	N	Nucleotide diversity	PCA	Minichromosomes	Apodemus flavicollis	Czech Republic	Potvorov - Bukovina, district Plzeň
20L	N	Nucleotide diversity	PCA	Minichromosomes	Apodemus flavicollis	Czech Republic	Řemešín, district Plzeň
21L	N	Nucleotide diversity	PCA	Minichromosomes	Apodemus sylvaticus	Czech Republic	Lednice, district Plzeň
22L	N	Nucleotide diversity	PCA	Minichromosomes	Apodemus flavicollis	Germany	Haugshöhe
4ROK_As	N		PCA	Minichromosomes	Apodemus sylvaticus	Czech Republic	Díly, district Rokycany
7ROK_As	N		PCA	Minichromosomes	Apodemus sylvaticus	Czech Republic	Díly, district Rokycany
ROK11_N_Af	N		PCA	Minichromosomes	Apodemus flavicollis	Czech Republic	Díly, district Rokycany
12L	N	Nucleotide diversity	PCA	Minichromosomes	Apodemus sylvaticus	Czech Republic	Volenice, district Příbram
SoNet29_N_As	N		PCA	Minichromosomes	Apodemus sylvaticus	Czech Republic	Císařský Mlýn, district Plzeň
SoNet29c_N_As	N		PCA		Apodemus sylvaticus	Czech Republic	Císařský Mlýn, district Plzeň
SoNet97_N_As	N		PCA		Apodemus sylvaticus	Czech Republic	Komárov (Toužim), district Karlovy Vary
SoNet100_Af	N		PCA	Minichromosomes	Apodemus flavicollis	Czech Republic	Komárov (Toužim), district Karlovy Vary
93L	N	Nucleotide diversity	PCA	Minichromosomes	Apodemus sylvaticus	Czech Republic	Hartmanice, district Klatovy
41L	S	Nucleotide diversity			Apodemus flavicollis	Czech Republic	Nová Doubravice (Nečtiny), district Plzeň
42L	S	Nucleotide diversity			Apodemus flavicollis	Czech Republic	Nová Doubravice (Nečtiny), district Plzeň
43L	S	Nucleotide diversity			Apodemus flavicollis	Czech Republic	Nová Doubravice (Nečtiny), district Plzeň
84L	S	Nucleotide diversity			Apodemus flavicollis	Czech Republic	Jáchymov, district Karlovy Vary
59L	S	Nucleotide diversity			Apodemus flavicollis	Czech Republic	Rabštejn nad Střelou, district Plzeň
60L	S	Nucleotide diversity			Apodemus flavicollis	Czech Republic	Rabštejn nad Střelou, district Plzeň
61L	S	Nucleotide diversity			Apodemus flavicollis	Czech Republic	Rabštejn nad Střelou, district Plzeň
133ZLc_SE	S	Nucleotide diversity			Apodemus flavicollis	Czech Republic	Protivec, přední, district Karlovy Vary
133_Ld_SE	S	Nucleotide diversity			Apodemus flavicollis	Czech Republic	Protivec, přední, district Karlovy Vary
85L	S	Nucleotide diversity			Apodemus flavicollis	Czech Republic	Dolní Žďár, district Karlovy Vary
96L	S	Nucleotide diversity			Apodemus flavicollis	Czech Republic	Hodovíz, district Plzeň
76L	S	Nucleotide diversity			Apodemus flavicollis	Czech Republic	Kočín u Kralovic, district Plzeň
77L	S	Nucleotide diversity			Apodemus flavicollis	Czech Republic	Kočín u Kralovic, district Plzeň
15RNSa_SE	S	Nucleotide diversity			Apodemus flavicollis	Czech Republic	Rabštejn nad Střelou, district Plzeň
63L	S	Nucleotide diversity			Apodemus flavicollis	Czech Republic	Rabštejn nad Střelou, district Plzeň
64L	S	Nucleotide diversity			Apodemus flavicollis	Czech Republic	Rabštejn nad Střelou, district Plzeň
99L	S	Nucleotide diversity			Apodemus flavicollis	Czech Republic	Rabštejn nad Střelou, district Plzeň
95L	S	Nucleotide diversity			Apodemus flavicollis	Czech Republic	Hodovíz, district Plzeň
65L	S	Nucleotide diversity			Apodemus flavicollis	Czech Republic	Dvorec, district Karlovy Vary
66L	S	Nucleotide diversity			Apodemus flavicollis	Czech Republic	Poříčí, district Karlovy Vary
67L	S	Nucleotide diversity			Apodemus flavicollis	Czech Republic	Poříčí, district Karlovy Vary
68L	S	Nucleotide diversity			Apodemus flavicollis	Czech Republic	Poříčí, district Karlovy Vary
91L	S	Nucleotide diversity			Apodemus flavicollis	Czech Republic	Jáchymov, district Karlovy Vary
87L	S	Nucleotide diversity			Apodemus flavicollis	Czech Republic	Doupovské Hradiště, district Karlovy Vary
88L	S	Nucleotide diversity			Apodemus flavicollis	Czech Republic	Doupovské Hradiště, district Karlovy Vary
54L	S	Nucleotide diversity			Apodemus flavicollis	Czech Republic	Abertamy, district Karlovy Vary
78L	S	Nucleotide diversity			Apodemus flavicollis	Czech Republic	Koryta u Kralovic, district Karlovy Vary
79L	S	Nucleotide diversity			Apodemus flavicollis	Czech Republic	Koryta u Kralovic, district Karlovy Vary
58L	S	Nucleotide diversity			Apodemus flavicollis	Czech Republic	Lomnice, district Karlovy Vary
86L	S	Nucleotide diversity			Apodemus flavicollis	Czech Republic	Dolní Žďár, district Karlovy Vary
45L	S	Nucleotide diversity			Apodemus flavicollis	Czech Republic	Hodovíz, district Plzeň
89L	S	Nucleotide diversity			Apodemus flavicollis	Czech Republic	Horní Blatná, district Karlovy Vary
2HV_SE	S	Nucleotide diversity			Apodemus flavicollis	Czech Republic	Hodovíz, district Plzeň
83L	S	Nucleotide diversity			Apodemus flavicollis	Czech Republic	Vojkovice, district Karlovy Vary
3HV_SW	S	Nucleotide diversity			Apodemus flavicollis	Czech Republic	Hodovíz, district Plzeň
97L	S	Nucleotide diversity			Apodemus flavicollis	Czech Republic	Nová Doubravice (Nečtiny), district Plzeň
34L	S	Nucleotide diversity			Apodemus flavicollis	Czech Republic	Nová Doubravice (Nečtiny), district Plzeň
35L	S	Nucleotide diversity			Apodemus flavicollis	Czech Republic	Nová Doubravice (Nečtiny), district Plzeň
36L	S	Nucleotide diversity			Apodemus flavicollis	Czech Republic	Nová Doubravice (Nečtiny), district Plzeň
98L	S	Nucleotide diversity			Apodemus flavicollis	Czech Republic	Nová Doubravice (Nečtiny), district Plzeň
37L	S	Nucleotide diversity			Apodemus flavicollis	Czech Republic	Nová Doubravice (Nečtiny), district Plzeň
38L	S	Nucleotide diversity			Apodemus flavicollis	Czech Republic	Nová Doubravice (Nečtiny), district Plzeň
39L	S	Nucleotide diversity			Apodemus flavicollis	Czech Republic	Nová Doubravice (Nečtiny), district Plzeň
40L	S	Nucleotide diversity			Apodemus flavicollis	Czech Republic	Nová Doubravice (Nečtiny), district Plzeň
74L	S	Nucleotide diversity			Apodemus flavicollis	Czech Republic	Kočín u Kralovic, district Plzeň
75L	S	Nucleotide diversity			Apodemus flavicollis	Czech Republic	Kočín u Kralovic, district Plzeň
92L	S	Nucleotide diversity			Apodemus flavicollis	Czech Republic	Hartmanice, district Klatovy
57L	S	Nucleotide diversity			Apodemus flavicollis	Czech Republic	Fialovna, Military region Doupov
56L	S	Nucleotide diversity			Apodemus flavicollis	Czech Republic	Mlýnská, Military region Doupov
55L	S	Nucleotide diversity			Apodemus flavicollis	Czech Republic	Mlýnská, Military region Doupov
46L	S	Nucleotide diversity			Apodemus flavicollis	Czech Republic	Potvorov-Bukovina, district Plzeň
47L	S	Nucleotide diversity			Apodemus flavicollis	Czech Republic	Potvorov-Bukovina, district Plzeň
48L	S	Nucleotide diversity			Apodemus flavicollis	Czech Republic	Potvorov-Bukovina, district Plzeň
49L	S	Nucleotide diversity			Apodemus flavicollis	Czech Republic	Potvorov-Bukovina, district Plzeň
50L	S	Nucleotide diversity			Apodemus flavicollis	Czech Republic	Potvorov-Bukovina, district Plzeň
53L	S	Nucleotide diversity			Apodemus flavicollis	Czech Republic	Řemešín, district Plzeň
80L	S	Nucleotide diversity			Apodemus flavicollis	Czech Republic	Chomle, district Rokycany
81L	S	Nucleotide diversity			Apodemus flavicollis	Czech Republic	Chomle, district Rokycany
82L	S	Nucleotide diversity			Apodemus flavicollis	Czech Republic	Chomle, district Rokycany
69L	S	Nucleotide diversity			Apodemus flavicollis	Czech Republic	Verušičky, district Karlovy Vary
70L	S	Nucleotide diversity			Apodemus flavicollis	Czech Republic	Verušičky, district Karlovy Vary
71L	S	Nucleotide diversity			Apodemus flavicollis	Czech Republic	Verušičky, district Karlovy Vary
72L	S	Nucleotide diversity			Apodemus flavicollis	Czech Republic	Verušičky, district Karlovy Vary
73L	S	Nucleotide diversity			Apodemus flavicollis	Czech Republic	Verušičky, district Karlovy Vary

### Sheet: List2
21AbAf3_As	Apodemus sylvaticus	Abertamy, okres Karlovy Vary
1SD_As	Apodemus sylvaticus	Bukovina, okres Plzeň-sever
4SD_Af	Apodemus flavicollis	Bukovina, okres Plzeň-sever
SoNet29_As	Apodemus sylvaticus	Císařský Mlýn, okres Plzeň-sever
SoNet29c_As	Apodemus sylvaticus	Císařský Mlýn, okres Plzeň-sever
SoNet97_As	Apodemus sylvaticus	Komárov (Toužim), okres Karlovy Vary
SoNet100_Af	Apodemus flavicollis	Komárov (Toužim), okres Karlovy Vary
HR10_As	Apodemus sylvaticus	Hartmanice, okres Klatovy
15HVP_As	Apodemus sylvaticus	Hadačka, okres Plzeň-sever
22HVP_Af	Apodemus flavicollis	Hadačka, okres Plzeň-sever
14HD_As	Apodemus sylvaticus	Holzen (u Landshut), Německo
11HD_As	Apodemus sylvaticus	Holzen (u Landshut), Německo
6ASPOB_As	Apodemus sylvaticus	Oberhöcking, Německo
14AFOB_Af	Apodemus flavicollis	Oberhöcking, Německo
RGF2_Af	Apodemus flavicollis	Haugshöhe, Německo
12Moc_Af	Apodemus flavicollis	Močidlec, okres Karlovy Vary
12Mocb_Af	Apodemus flavicollis	Močidlec, okres Karlovy Vary
19Moc_As	Apodemus sylvaticus	Močidlec, okres Karlovy Vary
19Mocb_As	Apodemus sylvaticus	Močidlec, okres Karlovy Vary
19Mocc_As	Apodemus sylvaticus	Močidlec, okres Karlovy Vary
24Moc_As	Apodemus sylvaticus	Močidlec, okres Karlovy Vary
38MAN_As	Apodemus sylvaticus	Manětín, okres Plzeň-sever
42MAN_Af	Apodemus flavicollis	Manětín, okres Plzeň-sever
KO_31_As	Apodemus sylvaticus	Potvorov - Bukovina, okres Plzeň-sever
KO_32_Af	Apodemus flavicollis	Potvorov - Bukovina, okres Plzeň-sever
KO_78_Af	Apodemus flavicollis	Řemešín, okres Plzeň-sever
KO_82b_As	Apodemus sylvaticus	Lednice, okres Plzeň-sever
4ROK_As	Apodemus sylvaticus	Díly, okres Rokycany
7ROK_As	Apodemus sylvaticus	Díly, okres Rokycany
ROK11_Af	Apodemus flavicollis	Díly, okres Rokycany
8RB_As	Apodemus sylvaticus	Rabštejn nad Střelou, okres Plzeň-sever
17RB_As	Apodemus sylvaticus	Rabštejn nad Střelou, okres Plzeň-sever
RpT48_As	Apodemus sylvaticus	Volenice, okres Příbram
12UAZ_Af	Apodemus flavicollis	Kicklingen, Německo
15UAZ_As	Apodemus sylvaticus	Kicklingen, Německo
10Db_As	Apodemus sylvaticus	Schwarzenberg im Erzgebirge, Německo
13Db_As	Apodemus sylvaticus	Schwarzenberg im Erzgebirge, Německo
14ZD_As	Apodemus sylvaticus	Dolní Žďár, okres Karlovy Vary
